# Functional specialization of *TAF4b* governs early prophase I entry and recombination frequency in *Brassica rapa*

**DOI:** 10.64898/2026.09.29.754957

**Authors:** Joanna Majka, Zhenling Lv, Thu Dieu Nguyen, Rebecca Doll, Jan Schonenbach, Annaliese S. Mason

## Abstract

While the core transcription factor *TAF4b* regulates meiotic transcription and recombination in the diploid model *Arabidopsis thaliana*, its functional specialization and evolutionary dynamics remain poorly understood in paleopolyploid genomes. Here, we investigated how a unique, single-copy *TAF4b* gene on chromosome A7 modulates early meiotic progression and reproductive success in the paleopolyploid crop *Brassica rapa*. By characterizing multiple independent *taf4b* TILLING mutant lines through an integrated pipeline of whole-genome background sequencing, stage-specific anther transcriptomics (RNA-seq), yeast two-hybrid assays, and quantitative cytogenetics, we show that *TAF4b* has evolved an exclusive, non-redundant, and meiosis-enriched role despite the presence of duplicated somatic *TAF4 loci*. Disruption of *TAF4b* universally reduced class I crossover frequency, critically depleted HEI10 crossover-designation foci, and triggered univalent formation leading to severe fertility loss. Our stage-specific RNA-seq profiling and structural modeling demonstrate that this phenotype is driven by a precise transcriptomic dysregulation strictly restricted to the narrow interphase/leptotene transition. Crucially, this early transcriptomic imbalance disrupts the expression stoichiometry of core axis, synapsis, and recombination regulators, including ASY1, REC8, SWI1, and BRCA2B, leading to prolonged ASY1 retention and defective physical chromosome behavior. In conclusion, we demonstrate that *TAF4b* acts as a stage-specific upstream gatekeeper of the early prophase I expression program in *B. rapa*. These findings establish a direct link between core transcriptional gating, downstream chromosome dynamics, and meiotic stability following evolutionary genome duplication.
