## Supplementary Files (Tables) for "Functional specialization of *TAF4b* governs early prophase I entry and recombination frequency in *Brassica rapa*": Supplementary Table S1.xlsx

### Sheet: S1. RNAseq
Supplementary Table 1: Transcriptome mapping statistics and unique mapping ratios
materials_name	mapping reads	uniq_mapping reads	uniq_ratio	percent
Ro18_1_A	45988289	38577182	0.838848	0.838848
Ro18_1_B	92626398	70005240	0.755781	0.755781
Ro18_1_C	37063931	23245082	0.627162	0.627162
Ro18_1_L	70572484	58290376	0.825965	0.825965
Ro18_2_A	65316268	56005341	0.857449	0.857449
Ro18_2_B	97861898	68604694	0.701036	0.701036
Ro18_2_C	54748679	46898654	0.856617	0.856617
Ro18_2_L	78904386	68816610	0.872152	0.872152
Ro18_3_A	83104648	71404768	0.859215	0.859215
Ro18_3_B	69954666	57799250	0.826239	0.826239
Ro18_3_C	52366739	40876119	0.780574	0.780574
Ro18_3_L	82388666	65397626	0.79377	0.79377
Ro18_6_A	68601480	44503994	0.648732	0.648732
Ro18_6_B	76914026	59921086	0.779066	0.779066
Ro18_6_C	50540220	35720622	0.706776	0.706776
Ro18_6_L	72955480	58729803	0.805009	0.805009
TAF4b_1_1_A	66453416	56912622	0.856429	0.856429
TAF4b_1_1_B	70474881	60581496	0.859618	0.859618
TAF4b_1_1_C	66997067	58403172	0.871727	0.871727
TAF4b_1_2_A	67715012	59540430	0.87928	0.87928
TAF4b_1_2_B	70080445	60887700	0.868826	0.868826
TAF4b_1_2_C	67224631	58661561	0.87262	0.87262
TAF4b_1_2_L	71821170	56639487	0.788618	0.788618
TAF4b_1_3_A	77320495	67356939	0.87114	0.87114
TAF4b_1_3_B	80939840	68879844	0.851	0.851
TAF4b_1_3_C	96284649	55362476	0.574988	0.574988
TAF4b_1_3_L	67359424	56316796	0.836064	0.836064
TAF4b_1_4_A	51501222	39369328	0.764435	0.764435
TAF4b_1_4_B	74293633	61414829	0.82665	0.82665
TAF4b_1_4_C	88337915	74370443	0.841886	0.841886
TAF4b_1_4_L	87924685	72181841	0.820951	0.820951
TAF4b_1_5_A	69856075	59929547	0.8579	0.8579
TAF4b_1_5_B	51469735	43247169	0.840245	0.840245
TAF4b_1_5_C	50466961	42439053	0.840927	0.840927
TAF4b_1_5_L	87985287	68323810	0.776537	0.776537
TAF4b_1_6_A	141821467	123275256	0.869228	0.869228
TAF4b_1_6_B	72840915	59443631	0.816075	0.816075
TAF4b_1_6_C	67310178	54063115	0.803194	0.803194
TAF4b_1_6_L	60810911	45162367	0.742669	0.742669
total	2807198272	2267559359
