## Supplementary Files (Tables) for "Functional specialization of *TAF4b* governs early prophase I entry and recombination frequency in *Brassica rapa*": Supplementary Table S2.xlsx

### Sheet: S2. DNA-Seq
Supplementary Table 2: Whole genome sequence mapping statistics and unique mapping ratios
materials_name	mapping reads	uniq_mapping reads	uniq_ratio	percent
D_HEI10_4_1	93724729	49632466	0.529556	0.529556
D_HEI10_4_2	42764423	22817794	0.53357	0.53357
D_HEI10_4_3	33815474	17709129	0.523699	0.523699
D_Ro18_1	80315515	45357639	0.564743	0.564743
D_Ro18_2	91477780	52673875	0.575811	0.575811
D_Ro18_3	87800965	50704473	0.577493	0.577493
D_Ro18_5	81635866	43197058	0.529143	0.529143
D_Ro18_6	84453893	45877676	0.543227	0.543227
D_TAF4b_1_1	96659017	54171282	0.560437	0.560437
D_TAF4b_1_2	98210567	51075390	0.52006	0.52006
D_TAF4b_1_3	87147471	51723788	0.59352	0.59352
D_TAF4b_1_4	95028664	51475526	0.541684	0.541684
D_TAF4b_1_5	83352985	46594155	0.558998	0.558998
D_TAF4b_1_6	82914285	44336043	0.534721	0.534721
total	1139301634	627346294
