## Supplementary Files (Tables) for "Functional specialization of *TAF4b* governs early prophase I entry and recombination frequency in *Brassica rapa*": Supplementary Table S3.xlsx

### Sheet: S3
Supplementary Table S3. Primers used for molecular cloning in this study. F, forward primer; R, reverse primer.
Line	Gene	gene ID	Primer(a)	Sequence from 5' to 3'	Purpose
gene expression analysis by qRT-PCR
R-o-18 (WT) and taf4b_1 (JI40382-A)	TAF4b	A07p016600.1_BraROA.1	TAF4b_Ro18_CDS_F	ATGCCACAAATCAAACTCCCT	amplification of full-length ORFs of TAF4b-WT and TAF4b-M genes
			TAF4b_Ro18_CDS_R	CTATGTCTTATCTTGGGTTGGAACA
			TAF4b_attB1_F	ggggacaagtttgtacaaaaaagcaggctTAATGCCACAAATCAAACTCCC	amplification of full-length ORF of TAF4b-WT and TAF4b-M genes with attB tails and cloning into pNONR™/Zeo
			TAF4b_attB2_R	ggggaccactttgtacaagaaagctgggtACTATGTCTTATCTTGGGTTGGA
R-o-18 (WT)	TAF12	A05p049220.1_BraROA.1	TAF12_Ro18_CDS_F	ATGGAACAACCCCGGCAAA	amplification of full-length ORFs of TAF12 genes
			TAF12_Ro18_CDS_R	TCAGTGATTGAAAGTTGTAGAGGC
			TAF12_attB1_F	ggggacaagtttgtacaaaaaagcaggctTAATGGAACAACCCCGGCAAA	amplification of full-length ORF of TAF12 gene with attB tails and cloning into pNONR™/Zeo
			TAF12_attB2_R	ggggaccactttgtacaagaaagctgggtATCAGTGATTGAAAGTTGTAGAGGC
