## Supplementary Files (Tables) for "Functional specialization of *TAF4b* governs early prophase I entry and recombination frequency in *Brassica rapa*": Supplementary Table S4.xlsx

### Sheet: S4
Supplementary Table S4. Combinations of bait and prey plasmids co-transformed into yeast strain MaV203.
No	LEU2 plasmid (Bait-BD)	TRP1 plasmid (Prey-AD)	Purpose
1	pDEST32::TAF12	pDEST™22	Negative autoactivation control
2	pDEST32::TAF4b.WT
3	pDEST32::TAF4b.M
4	pDEST™32	pDEST22::TAF12
5		pDEST22::TAF4b.WT
6		pDEST22::TAF4b.M
7	pDEST32::TAF12	pDEST22::TAF4b.WT	Protein - protein interaction test
8		pDEST22::TAF4b.M
9	pDEST32::TAF4b.WT	pDEST22::TAF12
10	pDEST32::TAF4b.M
C1	pEXP™32/Krev1	pEXP™22/RalGDS-wt	Strong positive interaction control
C2	pEXP™32/Krev1	pEXP™22/RalGDS-m1	Weak positive interaction control
C3	pEXP™32/Krev1	pEXP™22/RalGDS-m2	Negative interaction control
C4	pDEST™32	pDEST™22	Negative activation control
