## Supplementary Files (Tables) for "Functional specialization of *TAF4b* governs early prophase I entry and recombination frequency in *Brassica rapa*": Supplementary Table S5.xlsx

### Sheet: S5
Supplementary Table S5: Expression levels and statistical comparisons of TAF4b (A7) and TAF4 (A2 and A4) across materials and developmental stages
group	time	TAF4b-A7	TAF4-A2	TAF4-A6	log2_TAF4b-A7	log2_TAF4-A2	log2_TAF4-A6
Ro18	Interphase	487.781	1059.18	1107.33	8.93304	10.0501	10.1142
Ro18	Pachytene	353.128	818.687	1083.93	8.46813	9.67893	10.0834	Material: Ro18	TAF4b-A7	TAF4-A2	TAF4-A6
Ro18	Telophase	347.612	1055.62	2072.89	8.44548	10.0452	11.0181	Comparison	p-value	p-value	p-value
Ro18	Leaf	104.123	1001.18	883.708	6.71593	9.96892	9.78906	Interphase vs Pachytene	0.0237755	0.879219	0.727882
Ro18	Interphase	172.425	878.909	1014.71	7.43817	9.78121	9.98828	Interphase vs Telophase	0.145486	0.688393	0.017661
Ro18	Pachytene	861.865	963.31	1481.43	9.75299	9.91335	10.5338	Interphase vs Leaf	0.148655	0.610171	0.649493
Ro18	Telophase	303.042	1067.29	1925.91	8.24813	10.0611	10.9121	Pachytene vs Telophase	0.215256	0.532014	0.00281006
Ro18	Leaf	80.8219	961.419	1026.56	6.35442	9.91052	10.005	Pachytene vs Leaf	0.00292493	0.407658	0.29322
Ro18	Interphase	159.682	696.497	969.773	7.32806	9.44604	9.92299	Telophase vs Leaf	0.0138813	0.955559	0.00166706
Ro18	Pachytene	592.302	767.179	1089.56	9.21262	9.5853	10.0909
Ro18	Telophase	318.646	1100.91	2225.99	8.32033	10.1058	11.1209	Material: taf4b_1_Aa	TAF4b-A7	TAF4-A2	TAF4-A6
Ro18	Leaf	259.015	1117.72	1318.04	8.02245	10.1276	10.3653	Comparison	p-value	p-value	p-value
Ro18	Interphase	196.69	1132.03	1747.57	7.62709	10.146	10.772	Interphase vs Pachytene	0.0602822	0.0213917	0.341851
Ro18	Pachytene	856.102	1111.81	1372.2	9.74332	10.12	10.4233	Interphase vs Telophase	0.284888	0.49689	0.163715
Ro18	Telophase	809.613	750.998	2307.95	9.66287	9.55459	11.173	Interphase vs Leaf	0.193878	0.298765	0.12114
Ro18	Leaf	109.3	886.891	1168.99	6.78529	9.79424	10.1923	Pachytene vs Telophase	0.601842	0.256582	0.333376
taf4b_1_Aa	Interphase	415.869	980.891	933.867	8.70345	9.93942	9.86862	Pachytene vs Leaf	0.0102999	0.0681768	0.83214
taf4b_1_Aa	Pachytene	491.783	737.674	899.062	8.94481	9.52879	9.81388	Telophase vs Leaf	0.059803	0.882224	0.363304
taf4b_1_Aa	Telophase	150.317	1107.03	1623.59	7.24143	10.1138	10.6659
taf4b_1_Aa	Interphase	132.766	923.795	966.725	7.06356	9.85299	9.91845
taf4b_1_Aa	Pachytene	352.627	818.344	1913.62	8.46608	9.67833	10.9028
taf4b_1_Aa	Telophase	543.969	752.866	988.502	9.09003	9.55816	9.95056
taf4b_1_Aa	Leaf	116.836	964.52	1329.94	6.88064	9.91516	10.3782
taf4b_1_aa	Interphase	202.042	830.172	806.167	7.66563	9.699	9.65672
taf4b_1_aa	Pachytene	468.333	829.368	811.823	8.87447	9.69761	9.6668
taf4b_1_aa	Telophase	282.244	1204.52	1547.62	8.1459	10.2354	10.5968
taf4b_1_aa	Leaf	194.674	1099.26	1016.2	7.61231	10.1036	9.99039
taf4b_1_AA	Interphase	196.259	907.321	1239.45	7.62395	9.82706	10.2767
taf4b_1_AA	Pachytene	513.145	720.346	553.614	9.00603	9.49455	9.11534
taf4b_1_AA	Telophase	362.638	759.875	640.105	8.50636	9.57152	9.32442
taf4b_1_AA	Leaf	160.554	927.411	995.013	7.33587	9.85862	9.96002
taf4b_1_Aa	Interphase	260.322	883.264	1048.92	8.02969	9.78833	10.0361
taf4b_1_Aa	Pachytene	469.462	601.419	1020.13	8.87793	9.23462	9.99595
taf4b_1_Aa	Telophase	583.331	668.768	1362.58	9.19064	9.38752	10.4132
taf4b_1_Aa	Leaf	216.827	860.409	1389.66	7.76704	9.75055	10.4416
taf4b_1_Aa	Interphase	236.378	980.213	998.177	7.89104	9.93842	9.9646
taf4b_1_Aa	Pachytene	578.474	756.136	1139.78	9.1786	9.56441	10.1558
taf4b_1_Aa	Telophase	460.685	979.671	4149.6	8.85077	9.93763	12.0191
taf4b_1_Aa	Leaf	146.635	812.732	1034.24	7.20589	9.66841	10.0158
