## Supplementary Files (Tables) for "Functional specialization of *TAF4b* governs early prophase I entry and recombination frequency in *Brassica rapa*": Supplementary Table S6.xlsx

### Sheet: S6
Supplementary Table 6. Variant sites and functional annotations of the 144 candidate genes identified by whole-genome resequencing.
GeneID	Chr	Position	Ref	Alt	SnpEff_Annotation	SnpEff_Annotation_type	Blast_At_gene	At_symbol	At_GeneDescription	Meiosis_symbol	Meiosis_fun
A10p000110.1_BraROA	A10	56576	C	T	MODERATE	missense_variant	AT1G02080	AT1G02080	NOT1, transcription regulator	NA	NA
A10g500150.1_BraROA	A10	496228	C	T	HIGH	stop_gained	NA	NA	NA	NA	NA
A10p002400.1_BraROA	A10	1261079	G	A	MODERATE	missense_variant	NA	NA	NA	NA	NA
A10p002490.1_BraROA	A10	1306983	G	A	MODERATE	missense_variant	AT1G03780	TPX2	targeting protein for XKLP2	NA	NA
A10p003220.1_BraROA	A10	1637344	G	A	MODERATE	missense_variant	AT1G04510	MAC3A	MOS4-associated complex 3A	NA	NA
A10p003390.1_BraROA	A10	1702465	G	A	MODERATE	missense_variant	AT1G04620	HCAR	coenzyme F420 hydrogenase family / dehydrogenase, beta subunit family	NA	NA
A10p003950.1_BraROA	A10	1931203	G	A	MODERATE	missense_variant	AT1G05020	AT1G05020	ENTH/ANTH/VHS superfamily protein	NA	NA
A10p004040.1_BraROA	A10	1970847	G	A	MODERATE	missense_variant	AT1G02670	AT1G02670	P-loop containing nucleoside triphosphate hydrolases superfamily protein	NA	NA
A10p004040.1_BraROA	A10	1970847	G	A	MODERATE	missense_variant	AT1G05120	AT1G05120	Helicase protein with RING/U-box domain-containing protein	AXR1	Recombination$_Control_of_CO_distribution
A10p004130.1_BraROA	A10	2026795	G	A	MODERATE	missense_variant	AT1G05200	GLR3.4	glutamate receptor 3.4	NA	NA
A10g500930.1_BraROA	A10	2822114	G	A	HIGH	stop_gained	NA	NA	NA	NA	NA
A10g501100.1_BraROA	A10	3199682	G	A	MODERATE	missense_variant&splice_region_variant	NA	NA	NA	NA	NA
A10p015690.1_BraROA	A10	3494097	G	A	MODERATE	missense_variant	AT5G53030	AT5G53030	hypothetical protein	NA	NA
A10p015580.1_BraROA	A10	3547292	G	A	MODERATE	missense_variant	NA	NA	NA	NA	NA
A10p014630.1_BraROA	A10	4089832	G	A	HIGH	splice_donor_variant&intron_variant	NA	NA	NA	NA	NA
A10p013420.1_BraROA	A10	4793790	G	A	HIGH	start_lost	NA	NA	NA	NA	NA
A10g501980.1_BraROA	A10	5246649	G	A	HIGH	stop_gained	NA	NA	NA	NA	NA
A10g502060.1_BraROA	A10	5460593	C	T	MODERATE	missense_variant	NA	NA	NA	NA	NA
A10g502170.1_BraROA	A10	5728538	C	T	MODERATE	missense_variant	NA	NA	NA	NA	NA
A10g502490.1_BraROA	A10	6842121	A	C	MODERATE	missense_variant	NA	NA	NA	NA	NA
A10p005320.1_BraROA	A10	9255282	G	A	MODERATE	missense_variant	NA	NA	NA	NA	NA
A10p005390.1_BraROA	A10	9311201	G	A	MODERATE	missense_variant	AT1G06180	MYB13	myb domain protein 13	NA	NA
A10p005510.1_BraROA	A10	9376061	G	A	MODERATE	missense_variant	AT1G06260	AT1G06260	Cysteine proteinases superfamily protein	NA	NA
A10g504050.1_BraROA	A10	10051077	G	A	MODERATE	missense_variant	NA	NA	NA	NA	NA
A10g504490.1_BraROA	A10	10978292	G	A	MODERATE	missense_variant	NA	NA	NA	NA	NA
A10p008130.1_BraROA	A10	11150010	G	A	HIGH	stop_gained	NA	NA	NA	NA	NA
A10g504620.1_BraROA	A10	11225841	G	A	MODERATE	missense_variant	NA	NA	NA	NA	NA
A10p011590.1_BraROA	A10	11738540	G	T	MODERATE	missense_variant	NA	NA	NA	NA	NA
A10p011590.1_BraROA	A10	11738552	G	A	MODERATE	missense_variant	NA	NA	NA	NA	NA
A10p011590.1_BraROA	A10	11738561	A	G	MODERATE	missense_variant	NA	NA	NA	NA	NA
A10p011590.1_BraROA	A10	11738586	T	C	MODERATE	missense_variant	NA	NA	NA	NA	NA
A10p011590.1_BraROA	A10	11738603	G	A	MODERATE	missense_variant	NA	NA	NA	NA	NA
A10p011590.1_BraROA	A10	11738613	C	T	MODERATE	missense_variant	NA	NA	NA	NA	NA
A10p011590.1_BraROA	A10	11738621	G	C	MODERATE	missense_variant	NA	NA	NA	NA	NA
A10p011590.1_BraROA	A10	11738625	C	T	MODERATE	missense_variant	NA	NA	NA	NA	NA
A10p012600.1_BraROA	A10	12276839	C	T	MODERATE	missense_variant	AT5G49950	AT5G49950	alpha/beta-Hydrolases superfamily protein	NA	NA
A10p018320.1_BraROA	A10	12829130	C	T	MODERATE	missense_variant	AT5G55280	FTSZ1-1	homolog of bacterial cytokinesis Z-ring protein FTSZ 1-1	NA	NA
A10p020000.1_BraROA	A10	13607608	C	T	MODERATE	missense_variant	NA	NA	NA	NA	NA
A10p020500.1_BraROA	A10	13928954	C	T	MODERATE	missense_variant	AT5G57130	AT5G57130	Clp amino terminal domain-containing protein	NA	NA
A01p039810.1_BraROA	A01	14125907	C	T	MODERATE	missense_variant	AT3G08840	AT3G08840	D-alanine-D-alanine ligase family	NA	NA
A01p038930.1_BraROA	A01	14823325	C	T	MODERATE	missense_variant	NA	NA	NA	NA	NA
A01p039010.1_BraROA	A01	14865943	C	T	MODERATE	missense_variant	AT4G01750	RGXT2	rhamnogalacturonan xylosyltransferase 2	NA	NA
A01p039030.1_BraROA	A01	14894239	C	T	MODERATE	missense_variant	AT1G59600	ZCW7	ZCW7	NA	NA
A01p039110.1_BraROA	A01	14972640	C	T	MODERATE	missense_variant	AT1G58520	RXW8	GDSL-like lipase/acylhydrolase superfamily protein	NA	NA
A01g505070.1_BraROA	A01	15065217	C	T	MODERATE	missense_variant	NA	NA	NA	NA	NA
A01p040000.1_BraROA	A01	16074390	C	T	MODERATE	missense_variant	AT1G60995	AT1G60995	S3 self-incompatibility locus-linked pollen protein	NA	NA
A01g505750.1_BraROA	A01	17140437	C	T	MODERATE	missense_variant	NA	NA	NA	NA	NA
A01p037450.1_BraROA	A01	17501259	G	A	MODERATE	missense_variant	NA	NA	NA	NA	NA
A01p027470.1_BraROA	A01	18944240	C	T	MODERATE	missense_variant	AT3G49490	AT3G49490	hypothetical protein	NA	NA
A01g507610.1_BraROA	A01	21662808	G	A	MODERATE	missense_variant	AT1G61380	SD1-29	S-domain-1 29	NA	NA
A01g507610.1_BraROA	A01	21664083	G	A	MODERATE	missense_variant	AT1G61380	SD1-29	S-domain-1 29	NA	NA
A01g507880.1_BraROA	A01	22311384	G	A	MODERATE	missense_variant	NA	NA	NA	NA	NA
A01p042080.1_BraROA	A01	22679104	G	A	MODERATE	missense_variant	AT3G23810	SAHH2	S-adenosyl-l-homocysteine (SAH) hydrolase 2	NA	NA
A01p044880.1_BraROA	A01	24083269	C	T	MODERATE	missense_variant	NA	NA	NA	NA	NA
A01p044410.1_BraROA	A01	24382107	C	T	MODERATE	missense_variant	AT2G15710	AT2G15710	TRAF-like family protein	NA	NA
A01p044410.1_BraROA	A01	24382107	C	T	MODERATE	missense_variant	AT3G22085	AT3G22085	TRAF family protein	NA	NA
A01p044370.1_BraROA	A01	24406198	C	T	MODERATE	missense_variant	NA	NA	NA	NA	NA
A01p043960.1_BraROA	A01	24617481	C	T	MODERATE	missense_variant	AT3G22550	AT3G22550	NAD(P)H-quinone oxidoreductase subunit, putative (DUF581)	NA	NA
A01p043890.1_BraROA	A01	24637912	C	T	MODERATE	missense_variant	AT3G22660	AT3G22660	rRNA processing protein-like protein	NA	NA
A01p043800.1_BraROA	A01	24705563	C	T	MODERATE	missense_variant	AT3G22790	NET1A	Kinase interacting (KIP1-like) family protein	NA	NA
A01p043800.1_BraROA	A01	24705966	C	T	MODERATE	missense_variant	AT3G22790	NET1A	Kinase interacting (KIP1-like) family protein	NA	NA
A01p043740.1_BraROA	A01	24721194	C	T	MODERATE	missense_variant	AT3G22800	AT3G22800	Leucine-rich repeat (LRR) family protein	NA	NA
A01g509370.1_BraROA	A01	25336209	C	T	HIGH	stop_gained	NA	NA	NA	NA	NA
A01p046380.1_BraROA	A01	26110606	G	A	MODERATE	missense_variant	AT3G19930	STP4	sugar transporter 4	NA	NA
A01p046430.1_BraROA	A01	26124919	G	A	MODERATE	missense_variant	AT3G19895	AT3G19895	RING/U-box superfamily protein	NA	NA
A02g507740.1_BraROA	A02	21447312	C	T	MODERATE	missense_variant	NA	NA	NA	NA	NA
A03p014240.1_BraROA	A03	5665688	G	A	MODERATE	missense_variant	AT5G56140	AT5G56140	RNA-binding KH domain-containing protein	NA	NA
A04p004040.1_BraROA	A04	1998649	G	A	MODERATE	missense_variant	AT3G57220	AT3G57220	Glycosyl transferase family 4 protein	NA	NA
A04p004500.1_BraROA	A04	2258099	G	A	MODERATE	missense_variant	AT3G56680	AT3G56680	Single-stranded nucleic acid binding R3H protein	NA	NA
A04p005260.1_BraROA	A04	2752615	G	A	MODERATE	missense_variant	AT3G55605	AT3G55605	Mitochondrial glycoprotein family protein	NA	NA
A04p005940.1_BraROA	A04	3097875	G	A	MODERATE	missense_variant	NA	NA	NA	NA	NA
A04p006270.1_BraROA	A04	3237200	G	A	MODERATE	missense_variant	AT3G54770	ARP1	RNA-binding (RRM/RBD/RNP motifs) family protein	NA	NA
A04g501370.1_BraROA	A04	3449134	G	A	MODERATE	missense_variant	AT3G28550	AT3G28550	Proline-rich extensin-like family protein	NA	NA
A04g501370.1_BraROA	A04	3449134	G	A	MODERATE	missense_variant	AT3G54580	AT3G54580	Proline-rich extensin-like family protein	NA	NA
A04g501370.1_BraROA	A04	3449134	G	A	MODERATE	missense_variant	AT3G54590	HRGP1	hydroxyproline-rich glycoprotein	NA	NA
A06p055420.1_BraROA	A06	28945474	G	A	MODERATE	missense_variant	AT5G45530	AT5G45530	transmembrane protein, putative (DUF594)	NA	NA
A06p056160.1_BraROA	A06	29271470	G	A	HIGH	stop_gained	AT5G44320	AT5G44320	Eukaryotic translation initiation factor 3 subunit 7 (eIF-3)	NA	NA
A06p057550.1_BraROA	A06	29941244	G	A	MODERATE	missense_variant	AT4G39240	AT4G39240	Galactose oxidase/kelch repeat superfamily protein	NA	NA
A06p057800.1_BraROA	A06	30020369	G	A	MODERATE	missense_variant	AT4G38940	AT4G38940	Galactose oxidase/kelch repeat superfamily protein	NA	NA
A06p057960.1_BraROA	A06	30086079	G	A	MODERATE	missense_variant	AT4G38580	FP6	farnesylated protein 6	NA	NA
A07p000790.1_BraROA	A07	468919	G	A	MODERATE	missense_variant	AT2G20240	TRM17	GPI-anchored adhesin-like protein, putative (DUF3741)	NA	NA
A07g500860.1_BraROA	A07	1547517	G	A	MODERATE	missense_variant	NA	NA	NA	NA	NA
A07p006620.1_BraROA	A07	1574955	G	A	MODERATE	missense_variant	NA	NA	NA	NA	NA
A07g500980.1_BraROA	A07	1891666	G	A	MODERATE	missense_variant	NA	NA	NA	NA	NA
A07p004540.1_BraROA	A07	2794489	G	A	MODERATE	missense_variant	NA	NA	NA	NA	NA
A07p004240.1_BraROA	A07	2946924	G	A	MODERATE	missense_variant	NA	NA	NA	NA	NA
A07p002060.1_BraROA	A07	4057154	G	A	MODERATE	missense_variant	NA	NA	NA	NA	NA
A07p001900.1_BraROA	A07	4109638	G	A	MODERATE	missense_variant	AT2G48020	AT2G48020	Major facilitator superfamily protein	NA	NA
A07p001720.1_BraROA	A07	4262219	C	T	HIGH	splice_donor_variant&intron_variant	AT2G19490	RECA2	recA DNA recombination family protein	NA	NA
A07p001720.1_BraROA	A07	4262219	C	T	HIGH	splice_donor_variant&intron_variant	AT3G32920	AT3G32920	P-loop containing nucleoside triphosphate hydrolases superfamily protein	NA	NA
A07g502230.1_BraROA	A07	4833910	C	T	MODERATE	missense_variant	NA	NA	NA	NA	NA
A07p009600.1_BraROA	A07	5949101	G	A	MODERATE	missense_variant	AT2G05710	ACO3	aconitase 3	NA	NA
A07g502940.1_BraROA	A07	6039579	G	A	MODERATE	missense_variant	NA	NA	NA	NA	NA
A07g503390.1_BraROA	A07	6650949	G	A	MODERATE	missense_variant	NA	NA	NA	NA	NA
A07p014160.1_BraROA	A07	7172894	G	A	MODERATE	missense_variant	AT1G30710	AT1G30710	FAD-binding Berberine family protein	NA	NA
A07p013710.1_BraROA	A07	7340722	G	A	MODERATE	missense_variant	AT1G31670	AT1G31670	Copper amine oxidase family protein	NA	NA
A07g504000.1_BraROA	A07	7804124	G	A	MODERATE	missense_variant	NA	NA	NA	NA	NA
A07g504100.1_BraROA	A07	8038584	G	A	MODERATE	missense_variant	NA	NA	NA	NA	NA
A07p012420.1_BraROA	A07	8141763	G	A	MODERATE	missense_variant	AT3G23880	AT3G23880	F-box and associated interaction domains-containing protein	NA	NA
A07g504200.1_BraROA	A07	8153504	G	A	MODERATE	missense_variant	NA	NA	NA	NA	NA
A07p012220.1_BraROA	A07	8269219	G	A	MODERATE	missense_variant	AT3G24170	GR1	glutathione-disulfide reductase	NA	NA
A07g504290.1_BraROA	A07	8441904	G	A	MODERATE	missense_variant	NA	NA	NA	NA	NA
A07p011610.1_BraROA	A07	8614264	G	A	HIGH	stop_gained	NA	NA	NA	NA	NA
A07g504380.1_BraROA	A07	8872179	G	A	MODERATE	missense_variant	NA	NA	NA	NA	NA
A07p014540.1_BraROA	A07	9063762	G	A	MODERATE	missense_variant	AT1G30280	AT1G30280	Chaperone DnaJ-domain superfamily protein	NA	NA
A07g504700.1_BraROA	A07	9664073	G	A	MODERATE	missense_variant	NA	NA	NA	NA	NA
A07p015910.1_BraROA	A07	9832677	G	A	MODERATE	missense_variant	AT1G28650	AT1G28650	GDSL-like Lipase/Acylhydrolase superfamily protein	NA	NA
A07p015910.1_BraROA	A07	9832677	G	A	MODERATE	missense_variant	AT1G28660	AT1G28660	GDSL-like Lipase/Acylhydrolase superfamily protein	NA	NA
A07p015910.1_BraROA	A07	9832677	G	A	MODERATE	missense_variant	AT1G28670	ARAB-1	GDSL-like Lipase/Acylhydrolase superfamily protein	NA	NA
A07p015960.1_BraROA	A07	9865799	G	A	MODERATE	missense_variant	AT1G28570	AT1G28570	SGNH hydrolase-type esterase superfamily protein	NA	NA
A07p015960.1_BraROA	A07	9865799	G	A	MODERATE	missense_variant	AT1G28580	AT1G28580	GDSL-like Lipase/Acylhydrolase superfamily protein	NA	NA
A07p016550.1_BraROA	A07	10181511	G	A	MODERATE	missense_variant	AT1G27760	SAT32	interferon-related developmental regulator family protein / IFRD protein family	NA	NA
A07p016600.1_BraROA	A07	10210695	G	A	MODERATE	missense_variant	AT1G27720	TAF4B	TBP-associated factor 4B	TAF4b	upstream_meiosis
A07p016860.1_BraROA	A07	10334058	G	A	MODERATE	missense_variant&splice_region_variant	NA	NA	NA	NA	NA
A07p017050.1_BraROA	A07	10387292	G	A	MODERATE	missense_variant	AT1G24320	AT1G24320	Six-hairpin glycosidases superfamily protein	NA	NA
A07p018160.1_BraROA	A07	10915658	G	A	MODERATE	missense_variant	AT1G26610	AT1G26610	C2H2-like zinc finger protein	NA	NA
A07g505150.1_BraROA	A07	11122307	G	A	MODERATE	missense_variant	NA	NA	NA	NA	NA
A07p018790.1_BraROA	A07	11249341	G	A	MODERATE	missense_variant	NA	NA	NA	NA	NA
A07p019150.1_BraROA	A07	11383091	G	A	MODERATE	missense_variant	AT1G23170	AT1G23170	transmembrane protein (Protein of unknown function DUF2359, transmembrane)	NA	NA
A07p020790.1_BraROA	A07	12252789	G	A	MODERATE	missense_variant	AT1G20960	emb1507	U5 small nuclear ribonucleoprotein helicase	NA	NA
A07p021920.1_BraROA	A07	12892638	G	A	MODERATE	missense_variant	AT5G67440	NPY3	Phototropic-responsive NPH3 family protein	NA	NA
A07p022230.1_BraROA	A07	13034247	G	A	MODERATE	missense_variant	AT5G67250	SKIP2	SKP1/ASK1-interacting protein 2	NA	NA
A07p022590.1_BraROA	A07	13177081	G	A	MODERATE	missense_variant	NA	NA	NA	NA	NA
A07p023710.1_BraROA	A07	13739626	G	A	HIGH	stop_gained	AT2G27230	LHW	transcription factor-like protein	NA	NA
A08p008760.1_BraROA	A08	4684624	G	A	MODERATE	missense_variant	AT4G13750	NOV	Histidine kinase-, DNA gyrase B-, and HSP90-like ATPase family protein	NA	NA
A08g503000.1_BraROA	A08	5859637	C	A	MODERATE	missense_variant	NA	NA	NA	NA	NA
A08g503000.1_BraROA	A08	5859646	C	T	MODERATE	missense_variant	NA	NA	NA	NA	NA
A08g504410.1_BraROA	A08	7194430	C	T	MODERATE	missense_variant	NA	NA	NA	NA	NA
A08g504470.1_BraROA	A08	7371026	C	T	MODERATE	missense_variant	NA	NA	NA	NA	NA
A08g504490.1_BraROA	A08	7380629	C	T	HIGH	splice_acceptor_variant&intron_variant	NA	NA	NA	NA	NA
A08g505000.1_BraROA	A08	8189726	G	A	HIGH	splice_donor_variant&intron_variant	AT1G35820	AT1G35820	heat shock protein	NA	NA
A08g505000.1_BraROA	A08	8189726	G	A	HIGH	splice_donor_variant&intron_variant	AT1G43720	AT1G43720	hypothetical protein	NA	NA
A08g505000.1_BraROA	A08	8189726	G	A	HIGH	splice_donor_variant&intron_variant	AT3G30520	AT3G30520	heat shock protein	NA	NA
A08g505000.1_BraROA	A08	8189726	G	A	HIGH	splice_donor_variant&intron_variant	AT3G42870	AT3G42870	heat shock protein	NA	NA
A08p010570.1_BraROA	A08	8680266	C	T	MODERATE	missense_variant	NA	NA	NA	NA	NA
A08p010720.1_BraROA	A08	8732591	C	T	MODERATE	missense_variant	AT4G31500	CYP83B1	cytochrome P450, family 83, subfamily B, polypeptide 1	NA	NA
A08g505280.1_BraROA	A08	8755610	C	T	MODERATE	missense_variant	NA	NA	NA	NA	NA
A08p016340.1_BraROA	A08	10622575	G	A	HIGH	stop_gained	AT5G60170	AT5G60170	RNA binding (RRM/RBD/RNP motifs) family protein	NA	NA
A08p012520.1_BraROA	A08	11465293	C	T	MODERATE	missense_variant	AT1G34580	AT1G34580	Major facilitator superfamily protein	NA	NA
A08p017420.1_BraROA	A08	12153595	G	A	MODERATE	missense_variant	AT4G14970	AT4G14970	fanconi anemia group D2 protein	FANCD2	Recombination$_CO_and_NCO_outcome
A08g507090.1_BraROA	A08	12321818	G	A	MODERATE	missense_variant	AT2G27700	AT2G27700	eukaryotic translation initiation factor 2 family protein / eIF-2 family protein	NA	NA
A08p017810.1_BraROA	A08	12376560	G	A	MODERATE	missense_variant	NA	NA	NA	NA	NA
A08p019120.1_BraROA	A08	13088008	G	A	MODERATE	missense_variant	AT4G17230	SCL13	SCARECROW-like 13	NA	NA
A08p021520.1_BraROA	A08	14393300	G	A	MODERATE	missense_variant	AT4G20460	AT4G20460	NAD(P)-binding Rossmann-fold superfamily protein	NA	NA
A08p021920.1_BraROA	A08	14615419	G	A	MODERATE	missense_variant	AT4G21120	AAT1	amino acid transporter 1	NA	NA
A08g508280.1_BraROA	A08	15116906	G	A	MODERATE	missense_variant	NA	NA	NA	NA	NA
A08p023110.1_BraROA	A08	15226360	G	A	MODERATE	missense_variant	AT4G35250	HCF244	NAD(P)-binding Rossmann-fold superfamily protein	NA	NA
A08p023290.1_BraROA	A08	15336548	G	A	MODERATE	missense_variant	AT4G35060	HIPP25	Heavy metal transport/detoxification superfamily protein	NA	NA
A08p023370.1_BraROA	A08	15407001	G	A	MODERATE	missense_variant	AT4G34910	AT4G34910	P-loop containing nucleoside triphosphate hydrolases superfamily protein	NA	NA
A08p023630.1_BraROA	A08	15562875	G	A	MODERATE	missense_variant	AT4G34520	KCS18	3-ketoacyl-CoA synthase 18	NA	NA
A08p044140.1_BraROA	A08	24464268	G	A	MODERATE	missense_variant	NA	NA	NA	NA	NA
A08p044290.1_BraROA	A08	24508347	G	A	MODERATE	missense_variant	NA	NA	NA	NA	NA
A08p044290.1_BraROA	A08	24511570	G	A	MODERATE	missense_variant	NA	NA	NA	NA	NA
A08p044960.1_BraROA	A08	24738727	G	A	MODERATE	missense_variant&splice_region_variant	AT1G05894	AT1G05894	hypothetical protein	NA	NA
A08p045730.1_BraROA	A08	25027976	G	A	MODERATE	missense_variant	AT1G04280	AT1G04280	P-loop containing nucleoside triphosphate hydrolases superfamily protein	NA	NA
A08p046390.1_BraROA	A08	25260705	G	A	MODERATE	missense_variant	AT1G02520	ABCB11	P-glycoprotein 11	NA	NA
A08p046390.1_BraROA	A08	25260705	G	A	MODERATE	missense_variant	AT1G02530	ABCB12	P-glycoprotein 12	NA	NA
A09p011530.1_BraROA	A09	5822060	G	A	MODERATE	missense_variant	AT2G13620	CHX15	cation/hydrogen exchanger 15	NA	NA
A09g509300.1_BraROA	A09	26694135	C	A	MODERATE	missense_variant	NA	NA	NA	NA	NA
A09g513720.1_BraROA	A09	41714125	T	C	MODERATE	missense_variant	AT4G01360	BPS3	BPS1-like protein	NA	NA
A09g514150.1_BraROA	A09	42677816	G	A	MODERATE	missense_variant	NA	NA	NA	NA	NA
A09g515060.1_BraROA	A09	44730131	C	T	MODERATE	missense_variant	NA	NA	NA	NA	NA
A10g503350.1_BraROA	A10	8713913	A	T	MODERATE	missense_variant	NA	NA	NA	NA	NA
A10g503350.1_BraROA	A10	8713914	T	C	MODERATE	missense_variant	NA	NA	NA	NA	NA
A01g510720.1_BraROA	A01	29681454	C	T	MODERATE	missense_variant	NA	NA	NA	NA	NA
A01g510720.1_BraROA	A01	29681471	C	T	MODERATE	missense_variant	NA	NA	NA	NA	NA
A05g509000.1_BraROA	A05	27026523	G	A	MODERATE	missense_variant	NA	NA	NA	NA	NA
A05g509000.1_BraROA	A05	27026528	C	T	HIGH	stop_gained	NA	NA	NA	NA	NA
A09g510740.1_BraROA	A09	33048166	A	C	MODERATE	missense_variant	NA	NA	NA	NA	NA
A09g512890.1_BraROA	A09	38683584	G	C	MODERATE	missense_variant	NA	NA	NA	NA	NA
