## Supplementary Files (Tables) for "Functional specialization of *TAF4b* governs early prophase I entry and recombination frequency in *Brassica rapa*": Supplementary Table S7.xlsx

### Sheet: S7
Supplementary Table 7. Expression profiles of DEGs among the 144 candidate genes identified by whole-genome resequencing
leaf	GeneID	baseMean	log2FoldChange	lfcSE	stat	pvalue	padj	Blast_At_gene	At_symbol	At_GeneDescription	Meiosis_symbol	Meiosis_fun	status
	A10p003950.1_BraROA	134.631	-5.69412	1.66822	-3.41328	0.000641857	0.0296346	AT1G05020	AT1G05020	ENTH/ANTH/VHS superfamily protein	NA	NA	Down
	A01p039810.1_BraROA	43.0098	7.65584	2.26261	3.38363	0.000715331	0.0319281	AT3G08840	AT3G08840	D-alanine-D-alanine ligase family	NA	NA	Up
	A01g507610.1_BraROA	176.51	-2.64727	0.820299	-3.2272	0.00125007	0.0433307	AT1G61380	SD1-29	S-domain-1 29	NA	NA	Down
	A08p046390.1_BraROA	203.388	-5.61557	1.11618	-5.03107	4.88e-07	0.000285242	AT1G02520	ABCB11	P-glycoprotein 11	NA	NA	Down
	GeneID	baseMean	log2FoldChange	lfcSE	stat	pvalue	padj	Blast_At_gene	At_symbol	At_GeneDescription	Meiosis_symbol	Meiosis_fun	status
	A10p004040.1_BraROA	699.444	-0.172369	0.359198	-0.479872	0.631318	0.913599	AT1G05120	AT1G05120	Helicase protein with RING/U-box domain-containing protein	AXR1	Recombination$_Control_of_CO_distribution	NS
	A07p016600.1_BraROA	347.393	-0.00235744	0.752013	-0.00313483	0.997499	1	AT1G27720	TAF4B	TBP-associated factor 4B	TAF4b	upstream_meiosis	NS
	A08p017420.1_BraROA	448.785	0.695134	0.699639	0.993561	0.320437	0.730119	AT4G14970	AT4G14970	fanconi anemia group D2 protein	FANCD2	Recombination$_CO_and_NCO_outcome	NS
interphase	GeneID	baseMean	log2FoldChange	lfcSE	stat	pvalue	padj	Blast_At_gene	At_symbol	At_GeneDescription	Meiosis_symbol	Meiosis_fun	status
	A10p003950.1_BraROA	134.631	5.42926	1.57694	3.44291	0.000575492	0.0154394	AT1G05020	AT1G05020	ENTH/ANTH/VHS superfamily protein	NA	NA	Up
	A10p015690.1_BraROA	185.868	4.52216	1.40855	3.2105	0.00132505	0.0252215	AT5G53030	AT5G53030	hypothetical protein	NA	NA	Up
	A01p027470.1_BraROA	52.3674	-2.66292	0.916927	-2.90417	0.00368222	0.0466167	AT3G49490	AT3G49490	hypothetical protein	NA	NA	Down
	A08p023370.1_BraROA	327.688	-2.60785	0.796483	-3.27421	0.00105959	0.0224873	AT4G34910	AT4G34910	P-loop containing nucleoside triphosphate hydrolases superfamily protein	NA	NA	Down
	GeneID	baseMean	log2FoldChange	lfcSE	stat	pvalue	padj	Blast_At_gene	At_symbol	At_GeneDescription	Meiosis_symbol	Meiosis_fun	status
	A10p004040.1_BraROA	699.444	0.210328	0.343614	0.612107	0.540467	0.751984	AT1G05120	AT1G05120	Helicase protein with RING/U-box domain-containing protein	AXR1	Recombination$_Control_of_CO_distribution	NS
	A07p016600.1_BraROA	347.393	0.413122	0.727721	0.567692	0.570244	0.771874	AT1G27720	TAF4B	TBP-associated factor 4B	TAF4b	upstream_meiosis	NS
	A08p017420.1_BraROA	448.785	1.10546	0.662454	1.66874	0.0951696	0.303115	AT4G14970	AT4G14970	fanconi anemia group D2 protein	FANCD2	Recombination$_CO_and_NCO_outcome	NS
pachytene	GeneID	baseMean	log2FoldChange	lfcSE	stat	pvalue	padj	Blast_At_gene	At_symbol	At_GeneDescription	Meiosis_symbol	Meiosis_fun	status
	A10p004040.1_BraROA	699.444	0.0427212	0.341434	0.125123	0.900426	1	AT1G05120	AT1G05120	Helicase protein with RING/U-box domain-containing protein	AXR1	Recombination$_Control_of_CO_distribution	NS
	A07p016600.1_BraROA	347.393	-0.117194	0.718697	-0.163065	0.870467	1	AT1G27720	TAF4B	TBP-associated factor 4B	TAF4b	upstream_meiosis	NS
	A08p017420.1_BraROA	448.785	-0.0235691	0.657471	-0.0358482	0.971403	1	AT4G14970	AT4G14970	fanconi anemia group D2 protein	FANCD2	Recombination$_CO_and_NCO_outcome	NS
telophase	GeneID	baseMean	log2FoldChange	lfcSE	stat	pvalue	padj	Blast_At_gene	At_symbol	At_GeneDescription	Meiosis_symbol	Meiosis_fun	status
	A10p004040.1_BraROA	699.444	0.126248	0.341475	0.369714	0.711596	0.999842	AT1G05120	AT1G05120	Helicase protein with RING/U-box domain-containing protein	AXR1	Recombination$_Control_of_CO_distribution	NS
	A07p016600.1_BraROA	347.393	0.26008	0.719253	0.361598	0.717653	0.999842	AT1G27720	TAF4B	TBP-associated factor 4B	TAF4b	upstream_meiosis	NS
	A08p017420.1_BraROA	448.785	-0.179303	0.657845	-0.27256	0.785191	0.999842	AT4G14970	AT4G14970	fanconi anemia group D2 protein	FANCD2	Recombination$_CO_and_NCO_outcome	NS
